# *Peptonella octanoica* gen. nov., sp. nov., a new medium-chain carboxylate-producing bacterium, and the reclassification of *Eubacterium pyruvativorans* as *Peptonella pyruvativorans* comb. nov

**DOI:** 10.64898/2026.08.23.746564

**Authors:** Dinesh Kumar Nallasamy, Blake G Lindner, Christopher E Lawson

## Abstract

A strictly anaerobic bacterial strain, F2^T^, was isolated from an anaerobic bioreactor fermenting source-separated organic waste. Cells of strain F2^T^ are non-spore-forming, rod-shaped (1.5–2.5 × 0.27–0.33 µm), and Gram-negative, although they possess a monoderm cell wall architecture. The strain grew at 37 °C within a pH range of 5 to 8 and produced short-, branched-, and medium-chain carboxylates as well as ammonium, H_2_ and CO_2_, with acetate and propanoate produced or consumed depending on fermentation conditions. The genome consists of a single 2.4 Mbp chromosome with a G+C content of 50.2% and 2,131 predicted genes. Phylogenetic analysis of the 16S rRNA gene against other isolates revealed that strain F2^T^ is most similar to *Eubacterium pyruvativorans* I-6^T^ (92.06% 16S rRNA identity). Based on further phenotypic, genomic, and phylogenetic analysis, strain F2^T^ represents a novel genus and species within the family *Anaerovoracaceae* with the proposed name *Peptonella octanoica* gen. nov. sp. nov. The type strain is F2^T^ (strain accession pending). As a member of this same genus-level clade, we propose reclassifying *Eubacterium pyruvativorans* as *Peptonella pyruvativorans* comb. nov. These findings disambiguate *Peptonella spp.* from the phylogenetically distant and phenotypically distinct *Eubacterium limosum* ATCC 8486^T^.
