## Supplementary material for "*Peptonella octanoica* gen. nov., sp. nov., a new medium-chain carboxylate-producing bacterium, and the reclassification of *Eubacterium pyruvativorans* as *Peptonella pyruvativorans* comb. nov": Supp Data 1

### Sheet: Sheet1
		Formula 1 (HSP length / total length)				Formula 2 (identities / HSP length) (RECOMMENDED)				Formula 3 (identities / total length)
Query genome	Reference genome	DDH	Model C.I.	Distance	Prob. DDH >= 70%	DDH	Model C.I.	Distance	Prob. DDH >= 70%	DDH	Model C.I.	Distance	Prob. DDH >= 70%	G+C difference
GCF_046244355.1	GCF_004362975.1	12.70	[10.1 - 16%]	0.9863	0	26.50	[24.2 - 29%]	0.1632	0.02	13.10	[10.8 - 15.9%]	0.9885	0	4.43	(interpretation: distinct species)
GCF_046244355.1	GCF_900102225.1	13.40	[10.6 - 16.7%]	0.9529	0	21.60	[19.3 - 24%]	0.2035	0	13.70	[11.3 - 16.5%]	0.9625	0	4.67	(interpretation: distinct species)
GCF_046244355.1	Peptonella octanoica
GCF_004362975.1	Aminicella lysinilytica
GCF_900102225.1	Peptonella pyruvaticvorans I6
Probability that DDH > 70% (i.e., same species): 0% (via logistic regression)
Probability that DDH > 79% (i.e., same subspecies): 0% (via logistic regression
Explanation:
Distances are inferred using three distinct formulas from the set of HSPs MUMs obtained by comparing each pair of genomes with the chosen software. These distances are transformed to values analogous to DDH using a generalized linear model (GLM) inferred from an empirical reference dataset comprising real DDH values and genome sequences. Model-based confidence intervals are specified in square br…

### Sheet: Sheet2
		Formula 1					Formula 2					Formula 3					G+C difference
Query genome	Reference genome	DDH	Model C.I.	Bootstrap C.I.	Distance	Prob. DDH >= 70%	DDH	Model C.I.	Bootstrap C.I.	Distance	Prob. DDH >= 70%	DDH	Model C.I.	Bootstrap C.I.	Distance	Prob. DDH >= 70%
EPYRU	GCF_900102225.1	84.5	[80.7 - 87.6%]	84.4 - 84.5%	0.1099	94.62	84.9	[82.2 - 87.3%]	84.9 - 84.9%	0.0177	93.68	87.4	[84.4 - 89.9%]	87.4 - 87.5%	0.1257	98.98	0.62
EPYRU	GCF_046244355.1	13.6	[10.8 - 16.9%]	13.6 - 13.6%	0.9428	0	23	[20.7 - 25.4%]	23 - 23%	0.1905	0	13.9	[11.5 - 16.7%]	13.9 - 13.9%	0.9537	0	4.05
EPYRU	GCF_004362975.1	12.7	[10 - 16%]	12.7 - 12.7%	0.9869	0	24.9	[22.6 - 27.4%]	24.8 - 25%	0.1749	0.01	13.1	[10.8 - 15.9%]	13.1 - 13.1%	0.9892	0	8.48
EPYRU	Peptonella pyruvativorans KHGC13
GCF_900102225.1	Peptonella pyruvativorans i6
GCF_046244355.1	Peptonella octanoica F2
GCF_004362975.1	Aminicella lysinilytica DSM 28287
